# Intrinsic and non-cell autonomous roles for a neurodevelopmental syndrome-linked transcription factor

**DOI:** 10.64898/2025.12.23.696256

**Authors:** Jayson J. Smith, Seth R. Taylor, Honorine Destain, Grace Kim, David H. Hall, John G. White, David M. Miller, Paschalis Kratsios

**Affiliations:** Department of Neurobiology, University of Chicago, Chicago, IL, 60637, USA; University of Chicago Neuroscience Institute, Chicago, IL, 60637, USA; Department of Cell and Developmental Biology, Vanderbilt University School of Medicine, Nashville, TN, 37240, USA; Department of Cell Biology and Physiology, Brigham Young University, Provo, UT, 84602, USA; Department of Neuroscience, Albert Einstein College of Medicine, NY, 10461, USA; MRC Laboratory of Molecular Biology, Cambridge, UK; Program in Neuroscience, Vanderbilt University, Nashville, TN, 37240, USA

## Abstract

Transcription factors (TFs) are essential for neuronal identity, yet their potential non–cell-autonomous functions remain largely unexplored. Here, we uncover both cell- and non–cell-autonomous roles for the conserved terminal selector UNC-3 in *C. elegans* motor neurons (MNs). UNC-3 is an ortholog of human EBF3, mutations in which cause a severe neurodevelopmental syndrome. Single-cell RNA sequencing of cholinergic MNs, which express *unc-3*, and downstream GABA MNs, which do not, revealed that *unc-3* loss disrupts neuronal identity in distinct ways across MN classes. Four cholinergic MN classes lose their molecular identity entirely, whereas the AS class retains it partially, illuminating terminal selector–driven neuronal diversification processes. Integrated transcriptomic and genomic analyses uncovered a dual cell-autonomous role for UNC-3 as both a direct activator and repressor of neuron-type– specific genes in cholinergic MNs, including repression of alternate neurotransmitter programs. Unexpectedly, *unc-3* loss also caused widespread transcriptional, morphological, and connectivity defects in downstream GABA MNs. Mechanistically, these non-cell-autonomous effects are mediated by cholinergic neurotransmission and include activation of the pro-regenerative bZIP TF CEBP-1 (C/EBP) and dysregulation of UNC-6/Netrin signaling. These findings redefine terminal selectors as both intrinsic and extrinsic regulators of neuronal identity and circuit assembly, offering a mechanistic framework for understanding EBF3 syndrome pathogenesis.
