## Supplementary material for "Intrinsic and non-cell autonomous roles for a neurodevelopmental syndrome-linked transcription factor": File S1

### Sheet: 10x Genomics details
10x Genomics 3' Single-cell Experiment Details
Strain	Genotype	Number of Samples	Cells Targeted per sample	10x Chromium Kit version	Cell Ranger Version	Cell Types Targeted	Experiment code in data	FACS control strains	Genes used to estimate contamination	Estimated contamination
KRA257	kasIs [lin-39p::RFP + pha-1(+)]	1	10000	v3	v6.1.1	AS, DA, DB, DD, VA, VB, VD, VC	lin-39_YA_wt_1	N2	pat-10, lev-11, mlc-3, col-140, col-20, col-124, cpn-3, clik-1, mlc-2. flp-12	0.0363
KRA257	kasIs [lin-39p::RFP + pha-1(+)]	1	10000	v3	v6.1.1	AS, DA, DB, DD, VA, VB, VD, VC	lin-39_YA_wt_2	N2	pat-10, lev-11, mlc-3, col-140, col-20, col-124, cpn-3, clik-1, mlc-2. flp-12	0.0749
KRA547	kasIs [lin-39p::RFP + pha-1(+)]; unc-3(n3435)	1	10000	v3	v6.1.1	AS, DA, DB, DD, VA, VB, VD, VC	lin-39_YA_unc-3_1	N2	pat-10, lev-11, mlc-3, col-140, col-20, col-124, cpn-3, clik-1, mlc-2. flp-12	0.0292
KRA547	kasIs [lin-39p::RFP + pha-1(+)]; unc-3(n3435)	1	10000	v3	v6.1.1	AS, DA, DB, DD, VA, VB, VD, VC	lin-39_YA_unc-3_2	N2	pat-10, lev-11, mlc-3, col-140, col-20, col-124, cpn-3, clik-1, mlc-2. flp-12	0.0875
KRA547	kasIs [lin-39p::RFP + pha-1(+)]; unc-3(n3435)	1	10000	v3	v6.1.1	AS, DA, DB, DD, VA, VB, VD, VC	lin-39_YA_unc-3.3	N2	pat-10, lev-11, mlc-3, col-140, col-20, col-124, cpn-3, clik-1, mlc-2. flp-12	0.0684

### Sheet: Num cells captured per MN class
Number of cells captured per ganglionic or ventral nerve cord motor neuron subclass in each experiment
	lin-39_YA_wt_1	lin-39_YA_wt_2	wt subclass total	lin-39_YA_unc3_1	lin-39_YA_unc3_2	lin-39_YA_unc3_3	unc3 subclass total
AS2_3	174	97	271	87	69	61	217
AS4_8	980	675	1655	156	142	177	475
AS9_10	104	61	165	98	46	139	283
AS11	249	72	321	176	68	249	493
DA	413	270	683	0	0	0	0
DB	83	69	152	0	0	0	0
DD2_3	196	176	372	334	394	432	1160
DD4_5	33	38	71	139	93	194	426
VA	8	10	18	0	0	0	0
VB	38	58	96	0	0	0	0
VC1_3_6	799	768	1567	116	216	260	592
VC4_5	51	86	137	7	49	20	76
VD3_7	1686	1682	3368	705	826	1180	2711
VD8_11	146	153	299	59	43	164	266
VD12	52	30	82	46	23	29	98

### Sheet: DEGs by MN class
Number of DEGs per MN class and subclass
MN class	# DEGs (FDR < 0.05)
unc-3(-) MNs (Groups 1-3)	2050
AS (Total)*	1522
AS2-3	505
AS4-8	1028
AS9-10	481
AS11	776
DD (Total)*	560
DD2-3	493
DD4-5	209
VD (Total)*	267
VD3-7	256
VD8-11	16
VC (Total)*	9
VC1-3,6	9
VC4-5	0
*MN (Total) categories contains number of unique DEGs across all MN subclasses.

### Sheet: MN annotations
Annotation of VNC MN classes and subclasses in wild-type and unc-3(-) backgrounds
Wildtype
Anatomical Class	MN subclass	Broad Class Markers					MN subclass enriched markers (within anatomical class)			Hox Markers (within anatomical class)
AS	AS2-3	unc-55	elt-1	unc-4	unc-17	mab-9	egl-44			ceh-13	lin-39
	AS4-8	unc-55	elt-1	unc-4	unc-17	mab-9				ceh-13	lin-39
	AS9-10	unc-55	elt-1	unc-4	unc-17	mab-9						mab-5
	AS11		elt-1	unc-4	unc-17	mab-9	vab-3					mab-5
DA		unc-4	unc-129	unc-17		mab-9	elt-1			ceh-13
DB		vab-7	unc-129	unc-17		mab-9	sptf-1
VA		unc-4	bnc-1	unc-17			elt-1
VB			ceh-12	unc-17			sptf-1
VC	VC1-3, 6	lin-11	unc-4	sptf-1	unc-17					ceh-13	lin-39
	VC4-5	lin-11	unc-4	sptf-1	unc-17		cat-1					mab-5
DD	DD2-3	unc-25	irx-1	ttr-39		mab-9				ceh-13	lin-39
	DD4-5	unc-25	irx-1	ttr-39		mab-9				ceh-13	lin-39	mab-5
VD	VD3-7	unc-25	unc-55	ttr-39		mab-9				ceh-13	lin-39
	VD8-11	unc-25	unc-55	ttr-39		mab-9				ceh-13	lin-39	mab-5
	VD12	unc-25	unc-55	ttr-39		mab-9	vab-3			ceh-13		mab-5
unc-3(n3435)
Anatomical Class	MN subclass	Broad Class Markers					MN subclass enriched markers (within anatomical class)			Hox Markers (within anatomical class)
Group 4 (AS)	AS2-3	unc-55	elt-1			mab-9	egl-44			ceh-13	lin-39
	AS4-8		elt-1			mab-9				ceh-13	lin-39
	AS9-10		elt-1	unc-4	unc-17	mab-9						mab-5
	AS11		elt-1	unc-4		mab-9	vab-3					mab-5
Group 1		ceh-20	unc-62			mab-9				ceh-13	lin-39
Group 2		ceh-20	unc-62							ceh-13	lin-39	mab-5
Group 3		unc-4	bnc-1	lin-11						ceh-13	lin-39
VC	VC1-3, 6	lin-11	unc-4	sptf-1	unc-17					ceh-13	lin-39
	VC4-5	lin-11	unc-4	sptf-1	unc-17		cat-1					mab-5
DD	DD2-3	unc-25	irx-1	ttr-39		mab-9				ceh-13	lin-39
	DD4-5	unc-25	irx-1	ttr-39		mab-9				ceh-13	lin-39	mab-5
VD	VD3-7	unc-25	unc-55	ttr-39		mab-9				ceh-13	lin-39
	VD8-11	unc-25	unc-55	ttr-39		mab-9				ceh-13	lin-39	mab-5
	VD12	unc-25	unc-55	ttr-39		mab-9	vab-3			ceh-13		mab-5
