## Supplementary material for "Intrinsic and non-cell autonomous roles for a neurodevelopmental syndrome-linked transcription factor": File S10

### Sheet: rgs_and_categories
Gene enrichment categories for all Downregulated genes in VD MNs
	Wormbase.ID	Sequence.ID	Category.1	Category.2	Category.3	Automated.Description
1	WBGene00000644	C50D2.4	Extracellular material	Extracellular material: collagen	Extracellular material: collagen	col-68 is an ortholog of human MARCO (macrophage receptor with collagenous structure)\; is predicted to be a structural constituent of cuticle.
2	WBGene00001053	K09G1.4	Neuronal function	Neuronal function: synaptic function	Neuronal function: synaptic function: neurotransmitter receptor	dop-2 is an ortholog of human HTR5A (5-hydroxytryptamine receptor 5A) and HTR1A (5-hydroxytryptamine receptor 1A) and members of the human DRD (Dopamine receptors) gene family including DRD3 and DRD2\; exhibits dopamine neurotransmitter receptor activity, coupled via Gi\/Go\; is involved in dopamine receptor signaling pathway and response to food\; is expressed in the head, the male, the nervous …
3	WBGene00001606	F26D10.10	Metabolism	Metabolism: amino acid	Metabolism: amino acid: synthesis	gln-5 is an ortholog of human GLUL\; is predicted to have glutamate-ammonia ligase activity.
4	WBGene00004197	F08B12.2	Peroxisome	Peroxisome: biogenesis	Peroxisome: biogenesis	prx-12 is an ortholog of human PEX12 (peroxisomal biogenesis factor 12)\; is predicted to have protein C-terminus binding activity and zinc ion binding activity\; is involved in nematode larval development and peroxisome organization\; human orthologs of this gene are implicated in Refsum disease and infantile Refsum disease.
5	WBGene00008352	CTEL54X.1	Proteolysis proteasome	Proteolysis proteasome: E3	Proteolysis proteasome: E3: F box	fbxa-6 is enriched in dopaminergic neurons, the OLL, the PVD, and the intestine based on tiling array and RNA-seq studies\; is affected by several genes including daf-16, daf-2, and dpy-10 based on microarray, tiling array, and RNA-seq studies\; is affected by six chemicals including levamisole, stavudine, and Cry5B based on microarray and RNA-seq studies\; is predicted to encode a protein with t…
6	WBGene00009692	F44E5.5	Stress response	Stress response: heat	Stress response: heat	F44E5.5 is predicted to have ATP binding activity.
7	WBGene00009930	F52D10.2	Unassigned	Unassigned	Unassigned	F52D10.2 is an ortholog of human FAM43A and FAM43B\; is expressed in several tissues, including the alimentary system, the head, the hypodermis, the reproductive system, and the tail\; is predicted to encode a protein with the following domains: PTB\/PI domain and PH-like domain superfamily.
8	WBGene00010179	F57A8.4	Transmembrane protein	Transmembrane protein: seven transmembrane receptor	Transmembrane protein: seven transmembrane receptor: unassigned	F57A8.4 is predicted to have G protein-coupled receptor activity.
9	WBGene00010592	K06A4.2	Unassigned	Unassigned	Unassigned: membrane spanning domain	K06A4.2 is enriched in the amphid sensillum, the hypodermis, and the nervous system based on tiling array, RNA-seq, and microarray studies\; is affected by several genes including skn-1, dpy-7, and pgl-1 based on RNA-seq and microarray studies\; is affected by nine chemicals including Tunicamycin, multi-walled carbon nanotube, and sesamin based on microarray and RNA-seq studies.
10	WBGene00015867	C16H3.1	Transmembrane transport	Transmembrane transport: potassium channel	Transmembrane transport: potassium channel	ncs-7 is an ortholog of human KCNIP3 (potassium voltage-gated channel interacting protein 3)\; is predicted to have calcium ion binding activity\; is expressed in the nervous system and the vulval muscle.
11	WBGene00016110	C25G6.5	Neuronal function	Neuronal function: synaptic function	Neuronal function: synaptic function: neuropeptide	npr-11 is predicted to have neuropeptide Y receptor activity\; is expressed in the nervous system.
12	WBGene00019875	R05C11.3	Transmembrane transport	Transmembrane transport: calcium channel	Transmembrane transport: calcium channel	mca-2 is an ortholog of human ATP2B2 (ATPase plasma membrane Ca2+ transporting 2), ATP2B1 (ATPase plasma membrane Ca2+ transporting 1), and ATP2B4 (ATPase plasma membrane Ca2+ transporting 4)\; is predicted to have ATP binding activity and calcium-transporting ATPase activity\; is expressed in the hypodermis.
13	WBGene00020911	W01A11.5	Metabolism	Metabolism: lipid	Metabolism: lipid: beta oxidation	cpt-6 is an ortholog of human CPT1A, CPT1B, and CPT1C\; is predicted to have transferase activity, transferring acyl groups\; is expressed in the hypodermis.
14	WBGene00022270	Y73E7A.3	Transmembrane transport	Transmembrane transport: solute carrier	Transmembrane transport: solute carrier	Y73E7A.3 is an ortholog of human SLC35F1 (solute carrier family 35 member F1) and SLC35F2 (solute carrier family 35 member F2)\; is predicted to have transmembrane transporter activity\; is expressed in several tissues, including the muscular system, the nervous system, and the reproductive system.
15	WBGene00044547	C13A2.12	Unassigned	Unassigned	Unassigned	C13A2.12 is enriched in dopaminergic neurons based on tiling array studies\; is affected by several genes including daf-16, daf-2, and daf-12 based on microarray and RNA-seq studies.
16	WBGene00044795	C06H5.8	Unassigned	Unassigned	Unassigned	C06H5.8 is enriched in the muscle cell based on RNA-seq studies\; is affected by several genes including daf-2, skn-1, and sir-2.1 based on tiling array, RNA-seq, and microarray studies.
17	WBGene00219295	NA	NA	NA	NA	NA

### Sheet: rgs_fisher_cat1
Gene enrichment categories for all Downregulated genes in VD MNs (Category 1: Lowest Resolution)
	Category	RGS	AC	PValue
4	Peroxisome	1	15	0.00912845
3	Neuronal function	2	308	0.0145923
8	Transmembrane transport	3	901	0.0174478
2	Metabolism	2	1601	0.235018
1	Extracellular material	1	495	0.245825
5	Proteolysis proteasome	1	733	0.34029
6	Stress response	1	833	0.376176
9	Unassigned	4	6343	0.480369
7	Transmembrane protein	1	3200	0.825787

### Sheet: rgs_fisher_cat1_apv
Gene enrichment categories for all Downregulated genes in VD MNs (Category 1: Lowest Resolution)
Category	RGS	AC	PValue	Bonferroni
NA	NA	NA	NA	NA

### Sheet: rgs_fisher_cat2
Gene enrichment categories for all Downregulated genes in VD MNs (Category 2: Intermediate Resolution)
	Category	RGS	AC	PValue
5	Peroxisome: biogenesis	1	9	0.00571563
4	Neuronal function: synaptic function	2	244	0.0094288
9	Transmembrane transport: calcium channel	1	20	0.011963
7	Stress response: heat	1	30	0.0176065
2	Metabolism: amino acid	1	82	0.0464092
10	Transmembrane transport: potassium channel	1	121	0.0674256
1	Extracellular material: collagen	1	184	0.100349
11	Transmembrane transport: solute carrier	1	197	0.106988
3	Metabolism: lipid	1	526	0.258899
6	Proteolysis proteasome: E3	1	590	0.285139
12	Unassigned	4	6343	0.480369
8	Transmembrane protein: seven transmembrane receptor	1	1473	0.562115

### Sheet: rgs_fisher_cat2_apv
Gene enrichment categories for all Downregulated genes in VD MNs (Category 2: Intermediate Resolution)
Category	RGS	AC	PValue	Bonferroni
NA	NA	NA	NA	NA

### Sheet: rgs_fisher_cat3
Gene enrichment categories for all Downregulated genes in VD MNs (Category 3: Highest Resolution)
	Category	RGS	AC	PValue
6	Peroxisome: biogenesis	1	9	0.00571563
10	Transmembrane transport: calcium channel	1	20	0.011963
8	Stress response: heat	1	30	0.0176065
5	Neuronal function: synaptic function: neurotransmitter receptor	1	37	0.0215367
2	Metabolism: amino acid: synthesis	1	39	0.0226566
3	Metabolism: lipid: beta oxidation	1	78	0.0442256
11	Transmembrane transport: potassium channel	1	121	0.0674256
4	Neuronal function: synaptic function: neuropeptide	1	139	0.07696
9	Transmembrane protein: seven transmembrane receptor: unassigned	1	155	0.0853487
1	Extracellular material: collagen	1	184	0.100349
12	Transmembrane transport: solute carrier	1	197	0.106988
14	Unassigned: membrane spanning domain	1	210	0.113576
7	Proteolysis proteasome: E3: F box	1	437	0.220706
13	Unassigned	3	4113	0.413629

### Sheet: rgs_fisher_cat3_apv
Gene enrichment categories for all Downregulated genes in VD MNs (Category 3: Highest Resolution)
Category	RGS	AC	PValue	Bonferroni
NA	NA	NA	NA	NA
